# Leveraging machine learning and citizen science data to describe flowering phenology across South Africa

**DOI:** 10.1101/2023.12.21.572952

**Authors:** R. D. Stewart, N. Bard, M. van der Bank, T. J. Davies

**Affiliations:** African Centre for DNA Barcoding (ACDB), Department of Botany and Plant Biotechnology, University of Johannesburg, P.O. Box 524, Auckland Park 2006, South Africa; Department of Biological & Agricultural Sciences, Sol Plaatje University, Kimberley, South Africa; Biodiversity Research Centre, University of British Columbia, Vancouver, British Columbia, Canada

**Keywords:** citizen science, flowering, iNaturalist, machine learning, phenology, phenological patterns

## Abstract

- Phenology — the timing of recurring life history events—is strongly linked to climate. Shifts in phenology have important implications for trophic interactions, ecosystem functioning and community ecology. However, data on plant phenology can be time consuming to collect and current records are biased across space and taxonomy.
- Here, we explore the performance of Convolutional Neural Networks (CNN) for classifying flowering phenology on a very large and taxonomically diverse dataset of citizen science images. We analyse >1.8 million iNaturalist records for plants listed in the National Botanical Gardens within South Africa, a country famed for its floristic diversity (∼21,000 species) but poorly represented in phenological databases.
- We were able to correctly classify images with >90% accuracy. Using metadata associated with each image, we then reconstructed the timing of peak flower production and length of the flowering season for the 6,986 species with >5 iNaturalist records.
- Our analysis illustrates how machine learning tools can leverage the vast wealth of citizen science biodiversity data to describe large-scale phenological dynamics. We suggest such approaches may be particularly valuable where data on plant phenology is currently lacking.
