## Supplementary material for "Leveraging machine learning and citizen science data to describe flowering phenology across South Africa": Bounds of the gardens that were used to filter iNaturalist records to estimate local phenological patterns.

### Sheet: Table S2 - Garden bounds
Garden	Lower decimalLatitude	Upper decimalLatitude	Lower decimalLongitude	Upper decimalLongitude
Free State	-29.0548653153599	-29.0486752098176	26.2090164004982	26.2159043132484
Hantam	-31.4205003625288	-31.3796208346939	19.1160289060195	19.2138758908827
Harold Porter	-34.3527672267093	-34.3419692372882	18.9243396978283	18.9360770444775
Karoo Desert	-33.6171343263513	-33.6042319434465	19.4434914178066	19.4616446084193
Kirstenbosch	-33.99350443070885	-33.97791845642921	18.417625858109567	18.439169360917184
KZN	-29.6113335064011	-29.6011052376802	30.3422685190949	30.3523107096467
Lowveld	-25.4487998944078	-25.4388016561633	30.9635997461339	30.9732986139317
Kwelera	-32.9204246242556	-32.9017620885189	28.0537254897809	28.0823071090436
Pretoria	-25.7404099288515	-25.734128017378	28.2691683756901	28.2831158625676
Thohoyandou	-22.9688627196213	-22.9504484593627	30.4569616274155	30.480822558812
Walter Sisulu	-26.094126866432	-26.0828337798408	27.8347089975452	27.8457382410144
