## Supplementary material for "Leveraging machine learning and citizen science data to describe flowering phenology across South Africa": Details of image classification for all families.

### Sheet: ratio_data
Column1	Family	Total No. species	No. flowering species	Species flowering (%)	Flowering images	Not flowering images	Flowering Images (%)
1	Asteraceae	1368	1350	98.68	144349	77818	64.97
2	Iridaceae	821	817	99.51	94320	18427	83.66
3	Proteaceae	371	366	98.65	76477	81207	48.5
4	Fabaceae	1037	1002	96.62	71419	87842	44.84
5	Ericaceae	516	508	98.45	66370	17928	78.73
6	Orchidaceae	325	320	98.46	36422	11976	75.26
7	Aizoaceae	756	694	91.8	35195	21439	62.14
8	Geraniaceae	207	201	97.1	35094	18912	64.98
9	Oxalidaceae	119	116	97.48	27225	9061	75.03
10	Scrophulariaceae	337	333	98.81	24438	10711	69.53
11	Asparagaceae	399	379	94.99	23299	24020	49.24
12	Campanulaceae	169	168	99.41	22500	6705	77.04
13	Crassulaceae	229	203	88.65	21208	25240	45.66
14	Amaryllidaceae	211	204	96.68	18219	12414	59.48
15	Malvaceae	223	213	95.52	16580	13507	55.11
16	Lamiaceae	185	183	98.92	16044	11298	58.68
17	Thymelaeaceae	126	125	99.21	15719	7166	68.69
18	Apocynaceae	318	298	93.71	15716	20929	42.89
19	Asphodelaceae	317	286	90.22	13252	20565	39.19
20	Rutaceae	187	181	96.79	12441	7872	61.25
21	Polygalaceae	117	116	99.15	11588	4793	70.74
22	Acanthaceae	140	136	97.14	10051	4888	67.28
23	Rhamnaceae	101	96	95.05	9799	9146	51.72
24	Bruniaceae	48	47	97.92	6947	3464	66.73
25	Brassicaceae	89	87	97.75	6886	3153	68.59
26	Apiaceae	127	126	99.21	6171	8589	41.81
27	Solanaceae	58	56	96.55	6093	14268	29.92
28	Hypoxidaceae	49	48	97.96	5824	1716	77.24
29	Orobanchaceae	42	42	100	5712	1033	84.68
30	Euphorbiaceae	183	169	92.35	5522	16617	24.94
31	Droseraceae	21	21	100	5473	4290	56.06
32	Boraginaceae	45	45	100	5338	1996	72.78
33	Rubiaceae	146	129	88.36	5322	11333	31.95
34	Rosaceae	122	120	98.36	5016	8938	35.95
35	Verbenaceae	26	26	100	4945	4803	50.73
36	Convolvulaceae	61	60	98.36	4876	2688	64.46
37	Gentianaceae	41	41	100	4562	2248	66.99
38	Anacardiaceae	79	72	91.14	4315	22949	15.83
39	Haemodoraceae	10	10	100	4153	1493	73.56
40	Colchicaceae	35	33	94.29	3484	1467	70.37
41	Caryophyllaceae	38	36	94.74	3310	1720	65.81
42	Commelinaceae	21	21	100	3099	1816	63.05
43	Celastraceae	63	54	85.71	3002	15593	16.14
44	Plumbaginaceae	16	16	100	2926	1801	61.9
45	Ranunculaceae	19	19	100	2885	2861	50.21
46	Stilbaceae	26	25	96.15	2783	4690	37.24
47	Thesiaceae	75	68	90.67	2700	2412	52.82
48	Bignoniaceae	14	13	92.86	2697	2577	51.14
49	Araceae	20	18	90	2447	2420	50.28
50	Penaeaceae	9	7	77.78	2276	1612	58.54
51	Amaranthaceae	58	53	91.38	2227	3496	38.91
52	Papaveraceae	13	13	100	1998	1141	63.65
53	Tecophilaeaceae	8	8	100	1944	405	82.76
54	Plantaginaceae	13	11	84.62	1660	3317	33.35
55	Zygophyllaceae	19	18	94.74	1626	2007	44.76
56	Onagraceae	20	20	100	1569	614	71.87
57	Ebenaceae	27	24	88.89	1508	9843	13.29
58	Caprifoliaceae	18	17	94.44	1430	655	68.59
59	Polygonaceae	29	29	100	1423	1818	43.91
60	Myrtaceae	52	45	86.54	1350	7387	15.45
61	Oleaceae	25	23	92	1292	5930	17.89
62	Montiniaceae	1	1	100	1254	1343	48.29
63	Gesneriaceae	42	39	92.86	1223	599	67.12
64	Sapindaceae	24	20	83.33	1175	4652	20.16
65	Primulaceae	11	9	81.82	1023	2002	33.82
66	Lanariaceae	1	1	100	1022	336	75.26
67	Lentibulariaceae	12	12	100	1014	436	69.93
68	Peraceae	21	21	100	1003	1090	47.92
69	Cucurbitaceae	37	32	86.49	944	1453	39.38
70	Meliaceae	14	12	85.71	919	4904	15.78
71	Cleomaceae	9	9	100	906	351	72.08
72	Linaceae	6	6	100	874	254	77.48
73	Molluginaceae	35	34	97.14	858	773	52.61
74	Capparaceae	22	19	86.36	813	2346	25.74
75	Hypericaceae	7	7	100	674	388	63.47
76	Tropaeolaceae	1	1	100	604	776	43.77
77	Velloziaceae	8	8	100	588	784	42.86
78	Balsaminaceae	4	4	100	586	250	70.1
79	Heliotropiaceae	9	9	100	581	160	78.41
80	Vitaceae	37	32	86.49	572	4403	11.5
81	Loranthaceae	18	18	100	519	924	35.97
82	Sapotaceae	12	9	75	498	6070	7.58
83	Nymphaeaceae	4	4	100	495	188	72.47
84	Combretaceae	27	21	77.78	489	3895	11.15
85	Menyanthaceae	6	6	100	488	403	54.77
86	Lauraceae	13	11	84.62	462	2352	16.42
87	Achariaceae	4	4	100	456	3184	12.53
88	Phytolaccaceae	5	5	100	428	1613	20.97
89	Melastomataceae	9	9	100	425	122	77.7
90	Cactaceae	14	14	100	421	3020	12.23
91	Araliaceae	19	18	94.74	420	4551	8.45
92	Neuradaceae	3	3	100	406	175	69.88
93	Melianthaceae	8	8	100	404	993	28.92
94	Nyctaginaceae	6	6	100	384	280	57.83
95	Didiereaceae	7	7	100	375	2232	14.38
96	Aponogetonaceae	6	6	100	369	256	59.04
97	Salicaceae	23	22	95.65	368	3498	9.52
98	Passifloraceae	15	14	93.33	348	1224	22.14
99	Ehretiaceae	4	4	100	340	760	30.91
100	Linderniaceae	7	7	100	337	97	77.65
101	Portulacaceae	4	4	100	314	537	36.9
102	Limeaceae	10	10	100	296	238	55.43
103	Moraceae	30	23	76.67	294	4929	5.63
104	Cunoniaceae	2	2	100	293	1949	13.07
105	Anacampserotaceae	16	15	93.75	279	1085	20.45
106	Strelitziaceae	5	4	80	275	1839	13.01
107	Pedaliaceae	12	12	100	269	224	54.56
108	Liliaceae	2	2	100	268	93	74.24
109	Cannaceae	1	1	100	265	325	44.92
110	Roridulaceae	2	2	100	263	238	52.5
111	Violaceae	8	6	75	263	46	85.11
112	Ochnaceae	10	8	80	256	1448	15.02
113	Malpighiaceae	4	4	100	252	367	40.71
114	Talinaceae	5	5	100	252	259	49.32
115	Phyllanthaceae	25	19	76	250	2246	10.02
116	Urticaceae	17	17	100	229	729	23.9
117	Juncaginaceae	7	7	100	220	153	58.98
118	Kewaceae	3	3	100	220	138	61.45
119	Viscaceae	13	11	84.62	216	1463	12.86
120	Pontederiaceae	2	2	100	198	380	34.26
121	Pittosporaceae	4	3	75	197	2588	7.07
122	Menispermaceae	10	10	100	194	1173	14.19
123	Grubbiaceae	3	3	100	179	422	29.78
124	Cytinaceae	3	3	100	174	171	50.43
125	Piperaceae	4	4	100	168	623	21.24
126	Basellaceae	1	1	100	163	706	18.76
127	Begoniaceae	5	5	100	162	135	54.55
128	Viburnaceae	3	3	100	161	414	28
129	Salvadoraceae	2	2	100	157	1287	10.87
130	Cannabaceae	7	7	100	154	1797	7.89
131	Francoaceae	3	3	100	154	207	42.66
132	Vahliaceae	2	2	100	148	25	85.55
133	Zingiberaceae	5	5	100	146	261	35.87
134	Turneraceae	3	3	100	142	37	79.33
135	Goodeniaceae	1	1	100	137	386	26.2
136	Lythraceae	8	8	100	137	209	39.6
137	Fagaceae	7	6	85.71	128	1252	9.28
138	Gunneraceae	1	1	100	119	376	24.04
139	Dioscoreaceae	11	9	81.82	117	592	16.5
140	Mystropetalaceae	1	1	100	113	61	64.94
141	Haloragaceae	3	3	100	111	181	38.01
142	Gisekiaceae	2	2	100	99	49	66.89
143	Hamamelidaceae	3	3	100	99	451	18
144	Metteniusaceae	3	3	100	99	940	9.53
145	Curtisiaceae	1	1	100	87	870	9.09
146	Arecaceae	11	10	90.91	82	2136	3.7
147	Loganiaceae	9	6	66.67	78	1193	6.14
148	Smilacaceae	1	1	100	72	527	12.02
149	Casuarinaceae	2	2	100	66	476	12.18
150	Corbichoniaceae	1	1	100	64	25	71.91
151	Alismataceae	3	3	100	63	97	39.38
152	Frankeniaceae	2	2	100	61	23	72.62
153	Santalaceae	2	2	100	58	280	17.16
154	Aristolochiaceae	1	1	100	53	91	36.81
155	Chrysobalanaceae	3	3	100	53	385	12.1
156	Lecythidaceae	1	1	100	45	283	13.72
157	Dilleniaceae	1	1	100	43	28	60.56
158	Potamogetonaceae	7	4	57.14	43	201	17.62
159	Rhizophoraceae	4	3	75	42	242	14.79
160	Annonaceae	10	7	70	40	670	5.63
161	Phrymaceae	1	1	100	40	6	86.96
162	Erythroxylaceae	4	3	75	39	177	18.06
163	Icacinaceae	5	5	100	39	229	14.55
164	Alstroemeriaceae	1	1	100	34	9	79.07
165	Burseraceae	17	13	76.47	34	508	6.27
166	Caricaceae	1	1	100	34	86	28.33
167	Hydnoraceae	2	2	100	31	118	20.81
168	Altingiaceae	1	1	100	29	134	17.79
169	Aquifoliaceae	1	1	100	29	527	5.22
170	Gerrardinaceae	1	1	100	29	26	52.73
171	Hydrangeaceae	1	1	100	27	15	64.29
172	Simaroubaceae	1	1	100	25	427	5.53
173	Picrodendraceae	2	2	100	22	169	11.52
174	Berberidaceae	1	1	100	21	80	20.79
175	Cordiaceae	3	2	66.67	19	315	5.69
176	Dichapetalaceae	2	2	100	18	38	32.14
177	Betulaceae	2	2	100	17	84	16.83
178	Putranjivaceae	3	2	66.67	17	176	8.81
179	Elatinaceae	2	2	100	16	23	41.03
180	Ximeniaceae	2	2	100	16	315	4.83
181	Namaceae	1	1	100	15	27	35.71
182	Platanaceae	1	1	100	15	130	10.34
183	Ceratophyllaceae	1	1	100	12	58	17.14
184	Clusiaceae	2	2	100	12	185	6.09
185	Kirkiaceae	2	2	100	12	167	6.7
186	Moringaceae	1	1	100	11	24	31.43
187	Tamaricaceae	1	1	100	11	80	12.09
188	Connaraceae	1	1	100	10	44	18.52
189	Iteaceae	1	1	100	10	35	22.22
190	Hydrocharitaceae	4	4	100	9	42	17.65
191	Lophiocarpaceae	1	1	100	9	11	45
192	Monimiaceae	1	1	100	8	129	5.84
193	Myricaceae	1	1	100	8	32	20
194	Martyniaceae	1	1	100	6	7	46.15
195	Canellaceae	1	1	100	5	36	12.2
196	Hernandiaceae	2	1	50	4	18	18.18
197	Hydrostachyaceae	1	1	100	4	23	14.81
198	Ruppiaceae	2	2	100	4	16	20
199	Ulmaceae	1	1	100	3	69	4.17
200	Zosteraceae	1	1	100	3	80	3.61
201	Buxaceae	2	1	50	2	18	10
202	Theaceae	1	1	100	2		100
203	Cistaceae	1	1	100	1	5	16.67
204	Olacaceae	1	1	100	1	21	4.55
	TOTAL	11272	10809	0.958925	989874	817436	0.547706
						1807310
